# Probing the sub-cellular mechanisms of LCA5-Leber Congenital Amaurosis and associated gene therapy with expansion microscopy

**DOI:** 10.1101/2023.01.17.524360

**Authors:** Siebren Faber, Olivier Mercey, Katrin Junger, Alejandro Garanto, Marius Ueffing, Rob W.J. Collin, Karsten Boldt, Paul Guichard, Virginie Hamel, Ronald Roepman

**Affiliations:** Department of Human Genetics, Radboud Institute for Molecular Life Sciences, Radboud University Medical Center, Nijmegen, the Netherlands; Department of Molecular and Cellular Biology, University of Geneva, Geneva, Switzerland; Division of Experimental Ophthalmology and Medical Proteome Center, Center of Ophthalmology, University of Tübingen, Germany; Department of Pediatrics, Radboud Institute for Molecular Life Sciences, Radboud University Medical Center, Nijmegen, the Netherlands; Department of Human Genetics, Donders Institute for Brain, Cognition and Behaviour, Radboud University Medical Center, Nijmegen, the Netherlands

## Abstract

Leber Congenital Amaurosis (LCA) is a group of Inherited Retinal Diseases (IRDs) characterized by the early onset and rapid loss of photoreceptor cells. Despite the discovery of a growing number of genes associated with this disease, the molecular mechanisms of photoreceptor cell degeneration of most LCA subtypes remain poorly understood. Here, using retina-specific affinity proteomics combined with Ultrastructure Expansion Microscopy (U-ExM), we revealed the structural and molecular defects underlying LCA type 5 (LCA5) with unprecedented resolution. We showed that *LCA5*-encoded lebercilin, together with Retinitis Pigmentosa 1 protein (RP1) and the intraflagellar transport (IFT) proteins IFT81 and IFT88, localize at the bulge region of the photoreceptor outer segment (OS), a region crucial for OS membrane disc formation. Next, we demonstrated that mutant mice deficient for lebercilin exhibit early axonemal defects at the bulge region and the distal OS, accompanied by reduced level of RP1 and IFT proteins, affecting membrane disc formation and presumably leading to photoreceptor death. Finally, we probed the *LCA5* gene augmentation therapy strategy using U-ExM by monitoring its subcellular outcome. We found that, expression of *LCA5* partially restores the bulge region, preserves OS axoneme structure and membrane disc formation, as well as photoreceptor survival.
