## Supplementary material for "Probing the sub-cellular mechanisms of LCA5-Leber Congenital Amaurosis and associated gene therapy with expansion microscopy": Supplemental_Table_1.xlsx

### Sheet: HOM
Symbol color	Protein IDs	Majority protein IDs	Protein names	Gene names	Peptides	Unique peptides	Razor + unique peptides	Sequence coverage [%]	Unique + razor sequence coverage [%]	Unique sequence coverage [%]	Mol. weight [kDa]	Q-value	Score	Intensity	MS/MS count	Student's T-test p-value LCA5_HOM_eGFP_HOM	Student's T-test q-value LCA5_HOM_eGFP_HOM	Student's T-test Difference LCA5_HOM_eGFP_HOM	Student's T-test Test statistic LCA5_HOM_eGFP_HOM	LCA5_HOM_x/y_eGFP_HOM Significance A	LCA5_HOM_x/y_eGFP_HOM	LCA5_HOM	eGFP_HOM
Bait	Q80ST9	Q80ST9	Lebercilin	Lca5	35	35	35	50.7	50.7	50.7	80.161	0	323.31	33.123	403	0.00113363	0.00588462	22.8378	4.40641	8.83351e-149	31.1601	31.1601	0
Photoreceptor proteins	P09174	P09174	Retinal rod rhodopsin-sensitive cGMP 3,5-cyclic phosphodiesterase subunit gamma	Pde6g	2	2	2	23	23	23	9.6371	0.00058514	2.7938	25.0823	32	0.00197604	0.011392	18.6533	3.99958	5.44888e-84	23.2268	23.2268	0
	P29974;Q62398	P29974	cGMP-gated cation channel alpha-1	Cnga1	18	15	18	28.9	28.9	21.8	79.46	0	211.21	25.0586	167	0.0296243	0.13766	14.1709	2.19724	6.50746e-84	23.2158	23.2158	0
	P56716	P56716	Oxygen-regulated protein 1	Rp1	58	58	58	36.4	36.4	36.4	234.39	0	323.31	27.1523	439	0.0035621	0.0286571	2.00082	3.58616	0.0125746	2.52274	25.1765	22.6538
	Q6A078	Q6A078	Centrosomal protein of 290 kDa	Cep290	20	20	20	12.2	12.2	12.2	289.07	0	33.097	24.6924	29	0.00228905	0.0237059	17.6816	3.8948	5.81495e-78	22.3478	22.3478	0
Centriolar satellite/	Q3UJV1	Q3UJV1	Coiled-coil domain-containing protein 61	Ccdc61	13	13	13	32.1	32.1	32.1	57.368	0	14.972	25.7938	53	5.7696e-15	0.0206667	24.3171	132.829	1.38836e-92	24.426	24.426	0
Centrosomal proteins	Q62036	Q62036	Centrosomal protein of 131 kDa	Cep131	61	61	61	58.5	58.5	58.5	120.31	0	323.31	28.9276	413	0.00049923	0.00451765	22.8462	5.04255	3.4879e-115	27.3323	27.3323	0
	Q6A065	Q6A065	Centrosomal protein of 170 kDa	Cep170	15	15	15	16.1	16.1	16.1	175.05	0	97.427	24.7782	40	0.0174772	0.0635059	14.0104	2.53551	2.42411e-83	23.1339	23.1339	0
	Q6NZK5	Q6NZK5	Uncharacterized protein KIAA1328	Kiaa1328	18	18	18	36.1	36.1	36.1	69.792	0	41.192	26.3738	71	0.00120753	0.00585185	20.159	4.35925	8.64516e-95	24.7245	24.7245	0
	Q80SY4	Q80SY4	E3 ubiquitin-protein ligase MIB1	Mib1	16	16	16	25.6	25.6	25.6	110.09	0	216.69	25.9185	73	4.24113e-15	0.02	24.4835	138.04	4.35157e-92	24.3584	24.3584	0
	Q8VC66	Q8VC66	Afadin- and alpha-actinin-binding protein	Ssx2ip	13	13	13	25.4	25.4	25.4	70.955	0	52.613	25.1091	47	0.0134244	0.0527205	14.8447	2.70539	3.98726e-88	23.8114	23.8114	0
	Q91YK0	Q91YK0	Leucine-rich repeat-containing protein 49	Lrrc49	5	5	5	10.6	10.6	10.6	78.875	0	4.987	23.826	12	0.00197745	0.0131111	18.4706	3.99907	1.33391e-82	23.0272	23.0272	0
	Q99MS8	Q99MS8	Tubulin polyglutamylase complex subunit 1	Tpgs1	12	12	12	60.1	60.1	60.1	32.625	0	277.05	24.9616	54	8.46492e-17	0.044	23.7708	225.185	2.16386e-87	23.7086	23.7086	0
	Q9R0L6	Q9R0L6	Pericentriolar material 1 protein	Pcm1	99	99	99	47.2	47.2	47.2	228.84	0	323.31	31.1513	1072	5.8385e-05	0.00647619	6.38679	6.96398	2.07271e-10	7.3649	29.6085	22.2436
Ribonucleoproteins	G5E870	G5E870	E3 ubiquitin-protein ligase TRIP12	Trip12	11	11	11	9.5	9.5	9.5	224.13	0	323.31	24.2081	73	0.00148348	0.00627119	18.3023	4.20726	5.24908e-80	22.6497	22.6497	0
	O08784	O08784	Treacle protein	Tcof1	6	6	6	7.2	7.2	7.2	135	0	51.929	23.0211	17	0.00159749	0.0067541	17.366	4.15318	1.58027e-72	21.5251	21.5251	0
	O09167	O09167	60S ribosomal protein L21	Rpl21	11	11	11	58.1	58.1	58.1	18.562	0	52.903	31.7109	259	0.00043454	0.00409877	2.01698	5.1549	0.0457592	1.85649	29.2304	27.3739
	O55142	O55142	60S ribosomal protein L35a	Rpl35a	16	16	16	67.3	67.3	67.3	12.554	0	16.889	27.8462	124	0.000517733	0.00441379	3.30234	5.01332	0.0129595	2.50863	25.9377	23.4291
	P09405	P09405	Nucleolin	Ncl	55	55	55	54.9	54.9	54.9	76.722	0	323.31	31.5865	783	0.000466098	0.00438095	2.06293	5.09796	0.0124935	2.52576	29.4721	26.9463
	P10922	P10922	Histone H1.0;Histone H1.0, N-terminally processed	H1f0	13	13	13	36.6	36.6	36.6	20.861	0	88.843	30.3924	236	0.00141266	0.00615385	1.94935	4.24316	0.0461646	1.85141	27.8333	25.9819
	P12970	P12970	60S ribosomal protein L7a	Rpl7a	36	36	36	74.1	74.1	74.1	29.976	0	323.31	32.3431	586	1.69435e-05	0.0113333	2.82435	8.28585	0.00801008	2.72727	30.0944	27.3672
	P14148	P14148	60S ribosomal protein L7	Rpl7	41	41	41	73.7	73.7	73.7	31.419	0	174.26	32.3164	697	1.96991e-05	0.0100741	2.88921	8.11502	0.00778606	2.73975	29.8946	27.1549
	P15864;Q07133	P15864	Histone H1.2	Hist1h1c	20	6	20	43.9	43.9	19.8	21.266	0	323.31	33.5947	900	1.01157e-05	0.0151111	2.19366	8.89308	0.0362638	1.98734	31.0789	29.0916
	P17141;Q80W31	P17141	Zinc finger protein 37	Zfp37	16	15	16	37	37	34.5	67.226	0	323.31	26.3768	95	3.11424e-05	0.0085	2.64045	7.61303	0.0152867	2.43032	24.299	21.8687
	P19253	P19253	60S ribosomal protein L13a	Rpl13a	19	19	19	61.6	61.6	61.6	23.464	0	45.379	31.4396	284	0.000296807	0.00383784	2.29404	5.47119	0.0178389	2.35544	29.0374	26.682
	P27659	P27659	60S ribosomal protein L3	Rpl3	41	41	41	72.2	72.2	72.2	46.109	0	323.31	32.4023	866	1.21879e-05	0.0143158	2.70099	8.66958	0.00989737	2.63278	29.8809	27.2481
	P35980	P35980	60S ribosomal protein L18	Rpl18	20	20	20	62.8	62.8	62.8	21.644	0	136.83	32.3947	567	1.88035e-05	0.01088	2.36949	8.16746	0.0318232	2.05843	29.7602	27.7018
	P43274	P43274	Histone H1.4	Hist1h1e	17	6	6	39.7	16	16	21.977	0	293.52	32.5849	441	6.78247e-06	0.017	2.00685	9.38881	0.0270254	2.14512	30.3685	28.2234
	P43277	P43277	Histone H1.3	Hist1h1d	18	3	4	42.1	14.9	9.5	22.099	0	178.74	30.6729	257	9.44761e-06	0.016	1.99893	8.97621	0.0224339	2.24109	28.5919	26.3508
	P47911	P47911	60S ribosomal protein L6	Rpl6	27	27	27	57.8	57.8	57.8	33.509	0	323.31	32.2593	530	5.18161e-06	0.0194286	3.14386	9.73574	0.0039289	3.02879	29.8994	26.8706
	P47915	P47915	60S ribosomal protein L29	Rpl29	12	12	12	41.9	41.9	41.9	17.587	0	127.21	31.1268	250	0.000170774	0.00516364	1.97069	5.95112	0.048077	1.82793	28.6733	26.8454
	P47962	P47962	60S ribosomal protein L5	Rpl5	27	27	27	71.7	71.7	71.7	34.4	0	128.83	30.7965	504	0.00214207	0.0225075	2.29456	3.94195	0.00426072	2.99565	28.5781	25.5824
	P47964	P47964	60S ribosomal protein L36	Rpl36	8	8	8	40	40	40	12.215	0	11.677	29.9301	112	0.000197345	0.00465574	2.4102	5.82301	0.0122587	2.5346	27.3073	24.7727
	P51410	P51410	60S ribosomal protein L9	Rpl9	18	18	18	75.5	75.5	75.5	21.881	0	323.31	30.4438	336	2.78725e-05	0.00906667	2.44787	7.73229	0.02946	2.09966	27.8929	25.7932
	P53026	P53026	60S ribosomal protein L10a	Rpl10a	17	17	17	50.2	50.2	50.2	24.916	0	59.744	31.2561	326	0.000232107	0.00436923	2.30686	5.68145	0.012586	2.52232	29.0342	26.5119
	P61358	P61358	60S ribosomal protein L27	Rpl27	12	12	12	56.6	56.6	56.6	15.798	0	49.16	30.7098	190	0.000181606	0.00498246	2.5738	5.89641	0.00682354	2.79728	28.4615	25.6642
	P61514	P61514	60S ribosomal protein L37a	Rpl37a	4	4	4	51.1	51.1	51.1	10.275	0	86.633	29.2118	154	1.22812e-05	0.0136	2.43241	8.66054	0.0323118	2.05022	26.7659	24.7157
	P62242	P62242	40S ribosomal protein S8	Rps8	25	25	25	65.9	65.9	65.9	24.205	0	323.31	32.6781	671	2.12586e-05	0.00971429	2.23723	8.02973	0.0295435	2.09816	30.2564	28.1582
	P62717	P62717	60S ribosomal protein L18a	Rpl18a	23	23	23	74.4	74.4	74.4	20.732	0	323.31	31.6259	514	1.36434e-05	0.0129524	2.97398	8.53658	0.00923042	2.66421	28.9467	26.2825
	P62806	P62806	Histone H4	Hist1h4a	21	21	21	68.9	68.9	68.9	11.367	0	116.86	32.7516	655	0.00159228	0.0067438	2.06041	4.15556	0.00865498	2.69297	30.328	27.635
	P62843	P62843	40S ribosomal protein S15	Rps15	8	8	8	67.6	67.6	67.6	17.04	0	38.842	29.1182	202	0.000625307	0.00456522	2.17914	4.86326	0.0197162	2.30601	26.6945	24.3885
	P62849	P62849	40S ribosomal protein S24	Rps24	12	12	12	54.9	54.9	54.9	15.423	0	22.981	30.5969	294	0.000294331	0.00389041	1.78516	5.47827	0.037071	1.9752	27.8156	25.8404
	P62852	P62852	40S ribosomal protein S25	Rps25	9	9	9	41.6	41.6	41.6	13.742	0	8.9456	30.2799	113	0.00098661	0.00526733	1.53309	4.51099	0.043647	1.88355	28.0227	26.1391
	P62889	P62889	60S ribosomal protein L30	Rpl30	15	15	15	74.8	74.8	74.8	12.784	0	150.02	29.5014	170	0.000241632	0.00423881	3.5614	5.64671	0.0018338	3.32746	27.2641	23.9366
	P62911;P17932	P62911	60S ribosomal protein L32	Rpl32	12	12	12	67.4	67.4	67.4	15.86	0	135.31	30.824	227	3.3441e-05	0.00824242	2.39989	7.53724	0.019734	2.30556	28.1603	25.8547
	P67984	P67984	60S ribosomal protein L22	Rpl22	7	7	7	62.5	62.5	62.5	14.759	0	33.317	28.3468	103	6.53702e-06	0.0181333	2.2158	9.43567	0.0348596	2.00901	25.9561	23.9471
	P70279	P70279	Surfeit locus protein 6	Surf6	14	14	14	33.5	33.5	33.5	41.234	0	29.661	26.6294	57	0.0139807	0.054	15.2239	2.67918	2.46098e-93	24.5281	24.5281	0
	P83882	P83882	60S ribosomal protein L36a	Rpl36a	10	10	10	57.5	57.5	57.5	12.441	0	16.401	29.1693	140	0.000101542	0.006	1.80191	6.42758	0.0322752	2.05083	26.8502	24.7994
	P84099	P84099	60S ribosomal protein L19	Rpl19	18	18	18	51.5	51.5	51.5	23.466	0	105.05	31.2242	392	0.00014057	0.00538462	1.93002	6.12654	0.0438976	1.88028	28.7545	26.8742
	P84228	P84228	Histone H3.2	Hist1h3b	18	2	18	75	75	24.3	15.388	0	135.11	32.9488	526	0.000127323	0.00541176	1.8933	6.21709	0.0461234	1.85192	30.4407	28.5888
	P97351	P97351	40S ribosomal protein S3a	Rps3a	35	35	35	75	75	75	29.885	0	323.31	31.8468	730	5.73e-05	0.0068	1.82556	6.98272	0.0284527	2.11807	29.701	27.5829
	Q04750	Q04750	DNA topoisomerase 1	Top1	22	21	22	33.9	33.9	32.3	90.875	0	128.64	27.6063	179	0.000142963	0.00528302	1.97794	6.11119	0.0268275	2.14896	25.4317	23.2828
	Q0VEE6	Q0VEE6	Zinc finger protein 800	Znf800	4	4	4	9.8	9.8	9.8	74.812	0	4.0679	25.3467	17	2.07656e-12	0.0288889	23.198	63.6018	5.76563e-81	22.79	22.79	0
	Q3TEA8	Q3TEA8	Heterochromatin protein 1-binding protein 3	Hp1bp3	42	42	42	54.7	54.7	54.7	60.866	0	132.88	31.9587	703	3.89072e-05	0.00777143	2.36096	7.37805	0.0200699	2.29714	29.5145	27.2173
	Q3U1G5	Q3U1G5	Interferon-stimulated 20 kDa exonuclease-like 2	Isg20l2	5	5	5	19	19	19	41.019	0	5.4876	24.3283	18	8.41814e-14	0.0255	22.4435	94.9945	2.2734e-76	22.1099	22.1099	0
	Q3US17	Q3US17	Zinc finger protein 48	Znf48	10	10	10	28.8	28.8	28.8	64.599	0	7.5315	24.0446	24	0.0260374	0.124706	14.1993	2.27996	1.6763e-81	22.8681	22.8681	0
	Q5RJ54	Q5RJ54	Zinc finger and SCAN domain-containing protein 26	Zscan26	6	6	6	14.4	14.4	14.4	53.525	0	6.474	24.1723	12	0.0181651	0.0671163	13.5683	2.51072	5.30083e-79	22.5019	22.5019	0
	Q61164	Q61164	Transcriptional repressor CTCF	Ctcf	23	23	23	38.2	38.2	38.2	83.745	0	323.31	28.5352	264	0.000233522	0.00430303	2.1499	5.67619	0.0135515	2.48763	26.5485	24.0609
	Q69Z99	Q69Z99	Zinc finger protein 512	Znf512	17	17	17	38.3	38.3	38.3	63.908	0	264.35	27.3091	81	0.0126467	0.05085	15.8118	2.74398	2.84166e-98	25.1888	25.1888	0
	Q6A085	Q6A085	Zinc finger protein 629	Znf629	8	8	8	10.7	10.7	10.7	96.032	0	6.7881	23.8466	15	0.0190605	0.0724624	13.3629	2.47984	6.333e-77	22.1931	22.1931	0
	Q6PAQ4	Q6PAQ4	RNA exonuclease 4	Rexo4	5	5	5	14.8	14.8	14.8	47.598	0	3.3228	24.6522	20	0.00198019	0.0165354	18.5355	3.99808	1.88024e-82	23.0057	23.0057	0
	Q6ZWN5	Q6ZWN5	40S ribosomal protein S9	Rps9	24	24	24	57.7	57.7	57.7	22.591	0	49.226	30.3625	207	0.000272434	0.00405714	1.72166	5.54389	0.0425672	1.89779	28.0129	26.1152
	Q6ZWV7	Q6ZWV7	60S ribosomal protein L35	Rpl35	6	6	6	37.4	37.4	37.4	14.552	0	96.839	30.6801	207	4.75913e-05	0.00715789	1.98502	7.17024	0.0452554	1.86285	28.2982	26.4353
	Q7TPV4	Q7TPV4	Myb-binding protein 1A	Mybbp1a	21	21	21	18.9	18.9	18.9	152.04	0	223.42	27.4346	163	3.01765e-05	0.00877419	1.97577	7.64676	0.0489906	1.81697	25.216	23.399
	Q80UV9	Q80UV9	Transcription initiation factor TFIID subunit 1	Taf1	12	12	12	9.8	9.8	9.8	214.42	0	25.493	31.0364	25	0.0327223	0.153708	17.1574	2.13341	3.57894e-125	28.5236	28.5236	0
	Q80WS3	Q80WS3	rRNA/tRNA 2-O-methyltransferase fibrillarin-like protein 1	Fbll1	12	10	10	33.8	25.8	25.8	33.338	0	12.528	26.3321	49	0.0166906	0.061	14.7743	2.5651	1.56486e-88	23.868	23.868	0
	Q8BJ90	Q8BJ90	Zinc finger protein 771	Znf771	4	4	4	16.4	16.4	16.4	35.767	0.0047244	1.7289	26.171	11	0.0238377	0.119104	15.0673	2.3365	9.97538e-88	23.7557	23.7557	0
	Q8BJW6	Q8BJW6	Eukaryotic translation initiation factor 2A;Eukaryotic translation initiation factor 2A, N-terminally processed	Eif2a	2	2	2	5.2	5.2	5.2	64.403	0	4.582	22.942	16	0.0200008	0.0876629	12.8532	2.44896	1.4607e-69	21.0627	21.0627	0
	Q8BK35	Q8BK35		Gltscr2	10	10	10	30.2	30.2	30.2	55.792	0	26.308	25.2775	39	2.27548e-15	0.028	23.8511	149.217	7.24066e-88	23.7752	23.7752	0
	Q8BMA6	Q8BMA6	Signal recognition particle subunit SRP68	Srp68	6	6	6	17.4	17.4	17.4	70.573	0	16.558	25.3238	34	0.0178816	0.0655906	14.1604	2.52082	1.20965e-84	23.3202	23.3202	0
	Q8BVY0	Q8BVY0	Ribosomal L1 domain-containing protein 1	Rsl1d1	24	24	24	50.9	50.9	50.9	50.421	0	323.31	28.1833	177	0.00505031	0.032274	17.6527	3.34864	6.30416e-105	26.053	26.053	0
	Q8C827;Q571J5	Q8C827	Zinc finger protein 62	Zfp62	14	13	14	19.3	19.3	19.3	104.81	0	20.717	24.4808	44	0.000172676	0.00507143	2.01608	5.94124	0.0413658	1.91399	23.2437	21.3297
	Q8CB77	Q8CB77	Transcription elongation factor B polypeptide 3	Tceb3	7	7	7	13.6	13.6	13.6	87.16	0	320.67	25.7281	65	0.0156644	0.0587879	14.4458	2.60591	1.83392e-85	23.4367	23.4367	0
	Q8CG46	Q8CG46	Structural maintenance of chromosomes protein 5	Smc5	2	2	2	2.2	2.2	2.2	128.81	0	3.0546	28.9588	93	3.46293e-15	0.024	26.3606	141.584	3.18045e-108	26.4709	26.4709	0
	Q8CGC6	Q8CGC6	RNA-binding protein 28	Rbm28	6	6	6	8.1	8.1	8.1	84.213	0	5.9063	22.807	19	2.56171e-14	0.024	21.845	110.237	2.55447e-76	22.1023	22.1023	0
	Q8CGP2	Q8CGP2	Histone H2B type 1-P	Hist1h2bp	19	1	19	83.3	83.3	8.7	13.992	0	323.31	34.1436	899	4.90985e-06	0.0209231	1.97436	9.80647	0.0266952	2.15154	31.8866	29.7351
	Q8K363	Q8K363	ATP-dependent RNA helicase DDX18	Ddx18	8	7	8	14.4	14.4	12.9	74.18	0	19.556	23.6415	25	0.0199993	0.0877288	13.5512	2.44901	2.78245e-77	22.2465	22.2465	0
	Q8R4E6	Q8R4E6	Purine-rich element-binding protein gamma	Purg	8	6	6	28.9	25.7	25.7	39.937	0	12.791	25.9519	43	0.0121977	0.0503694	15.1934	2.76737	1.41157e-91	24.2885	24.2885	0
	Q8VD63	Q8VD63	Testis-specific Y-encoded-like protein 4	Tspyl4	8	8	8	28.3	28.3	28.3	44.811	0	9.7079	23.4872	12	0.00158449	0.0068	18.1905	4.15913	5.54533e-80	22.6462	22.6462	0
	Q91VE6	Q91VE6	MKI67 FHA domain-interacting nucleolar phosphoprotein	Nifk	8	8	8	35.3	35.3	35.3	36.265	0	150	26.0086	41	1.4239e-15	0.028	24.1248	158.225	4.56913e-90	24.0808	24.0808	0
	Q91YK2	Q91YK2	Ribosomal RNA processing protein 1 homolog B	Rrp1b	21	21	21	40.7	40.7	40.7	80.581	0	323.31	26.3769	110	0.00121857	0.00579817	19.4284	4.35248	5.05667e-85	23.3741	23.3741	0
	Q91ZS8	Q91ZS8	Double-stranded RNA-specific editase 1	Adarb1	4	4	4	12.5	12.5	12.5	78	0	6.7994	23.8809	6	0.0199892	0.0829029	13.6668	2.44933	8.15646e-80	22.6216	22.6216	0
	Q920B9	Q920B9	FACT complex subunit SPT16	Supt16h	6	6	6	8.4	8.4	8.4	119.82	0	6.2621	24.5331	13	0.00152772	0.00642017	18.446	4.18576	8.63612e-82	22.9099	22.9099	0
	Q922K7	Q922K7	Probable 28S rRNA (cytosine-C(5))-methyltransferase	Nop2	8	8	8	18.4	18.4	18.4	86.751	0	25.638	26.4477	30	0.0124399	0.0507089	15.1153	2.75464	1.85448e-89	23.9967	23.9967	0
	Q99LH1	Q99LH1	Nucleolar GTP-binding protein 2	Gnl2	8	8	8	16.1	16.1	16.1	83.345	0	9.737	24.1149	23	0.0325753	0.15355	13.408	2.1363	9.04284e-76	22.0196	22.0196	0
	Q99PL5	Q99PL5	Ribosome-binding protein 1	Rrbp1	7	7	7	5.7	5.7	5.7	172.88	0	83.625	24.9447	36	0.016075	0.0597831	13.8978	2.58926	1.64708e-80	22.7234	22.7234	0
	Q9CPR4	Q9CPR4	60S ribosomal protein L17	Rpl17	17	17	17	63	63	63	21.423	0	84.303	31.5463	347	1.3731e-05	0.0123636	2.33428	8.52908	0.0197458	2.30526	29.0356	26.7304
	Q9CR57	Q9CR57	60S ribosomal protein L14	Rpl14	15	15	15	52.5	52.5	52.5	23.564	0	110.74	32.0593	338	0.000198065	0.00458065	2.32526	5.8198	0.0177704	2.35733	29.7239	27.3665
	Q9CXS4	Q9CXS4	Centromere protein V	Cenpv	7	7	7	38.9	38.9	38.9	27.541	0	128.65	27.3195	79	0.000979313	0.00524	20.7312	4.51662	3.16662e-97	25.0502	25.0502	0
	Q9CY66	Q9CY66	H/ACA ribonucleoprotein complex subunit 1	Gar1	3	3	3	17.3	17.3	17.3	23.474	0	4.3155	24.7076	34	0.0163972	0.0606707	13.9716	2.5765	1.48377e-80	22.73	22.73	0
	Q9CYH6	Q9CYH6	Ribosome biogenesis regulatory protein homolog	Rrs1	5	5	5	14.5	14.5	14.5	41.551	0	3.6392	24.9387	19	0.00119938	0.00590654	19.1778	4.3643	1.08868e-86	23.61	23.61	0
	Q9CZM2	Q9CZM2	60S ribosomal protein L15	Rpl15	21	21	21	57.8	57.8	57.8	24.146	0	157.31	31.173	351	3.15605e-06	0.0226667	2.80354	10.4037	0.0105604	2.60331	28.8976	26.2943
	Q9D0R4	Q9D0R4	Probable ATP-dependent RNA helicase DDX56	Ddx56	7	7	7	14.7	14.7	14.7	61.211	0	46.377	23.2129	28	0.0199936	0.0850682	13.4834	2.44919	9.90867e-77	22.164	22.164	0
	Q9D1R9	Q9D1R9	60S ribosomal protein L34	Rpl34	9	9	9	28.2	28.2	28.2	13.293	0	11.863	30.1576	152	4.43394e-05	0.00735135	2.55781	7.24273	0.0135432	2.48792	27.6405	25.1526
	Q9D6Z1	Q9D6Z1	Nucleolar protein 56	Nop56	30	30	30	61.2	61.2	61.2	64.464	0	323.31	29.0471	361	0.00126133	0.00583784	1.87381	4.32685	0.0300765	2.08865	26.701	24.6123
	Q9D8E6	Q9D8E6	60S ribosomal protein L4	Rpl4	44	44	44	65.6	65.6	65.6	47.153	0	323.31	32.7185	825	1.55491e-05	0.0118261	2.46425	8.38452	0.0151981	2.43311	30.3993	27.9661
	Q9D903	Q9D903	Probable rRNA-processing protein EBP2	Ebna1bp2	5	5	5	22.2	22.2	22.2	34.702	0	7.3098	26.1425	32	0.00129631	0.00584071	19.6511	4.30657	1.53392e-90	24.1462	24.1462	0
	Q9D937	Q9D937	Uncharacterized protein C11orf98 homolog		3	3	3	32.5	32.5	32.5	14.098	0	8.1991	25.0076	16	0.00176415	0.00842276	18.6296	4.08119	1.74858e-83	23.1542	23.1542	0
	Q9DBY5	Q9DBY5	Chromobox protein homolog 6	Cbx6	4	3	3	16.2	14	14	44.459	0	3.5448	24.6124	17	0.00176619	0.00841935	18.3389	4.08036	1.02999e-80	22.7532	22.7532	0
	Q9DCA5	Q9DCA5	Ribosome biogenesis protein BRX1 homolog	Brix1	4	4	4	19.3	19.3	19.3	41.241	0	6.7532	25.7774	29	0.00129365	0.00589286	19.3906	4.3081	6.35806e-89	23.9224	23.9224	0
	Q9ERU3	Q9ERU3	Zinc finger protein 22	Znf22	14	14	14	46.8	46.8	46.8	27.294	0	48.049	27.5612	132	0.000253685	0.00417647	2.41408	5.60485	0.0258917	2.16746	25.3806	23.2131
	Q9JJ80	Q9JJ80	Ribosome production factor 2 homolog	Rpf2	11	11	11	45.4	45.4	45.4	35.363	0	13.442	25.5696	49	0.0126165	0.0511195	14.7748	2.74552	6.01271e-87	23.6463	23.6463	0
	Q9WTU0	Q9WTU0	Lysine-specific demethylase PHF2	Phf2	6	5	6	8.5	8.5	7.2	120.81	0	22.421	26.5938	32	0.0173186	0.063432	14.7336	2.54136	2.0756e-92	24.4022	24.4022	0
	Q9WTX2	Q9WTX2	Interferon-inducible double-stranded RNA-dependent protein kinase activator A	Prkra	15	15	15	58.1	58.1	58.1	34.371	0	123.45	27.9761	136	0.000391099	0.00385	2.31271	5.24115	0.0248856	2.18799	25.9467	23.7587
	Q9Z277	Q9Z277	Tyrosine-protein kinase BAZ1B	Baz1b	6	6	6	7.3	7.3	7.3	170.65	0	3.4715	24.8458	9	0.00198085	0.0164063	18.6911	3.99784	9.96522e-86	23.4742	23.4742	0
Miscellaneous	P15331	P15331	Peripherin	Prph	26	19	19	54.3	47.6	47.6	54.267	0	221.99	28.1308	97	0.00317012	0.027223	1.95773	3.66663	0.0442438	1.8758	25.9347	24.0589
	P28738;P33175	P28738	Kinesin heavy chain isoform 5C	Kif5c	22	13	13	25.6	17.4	17.4	109.27	0	158.42	25.3604	41	0.0215425	0.107293	13.4778	2.40136	1.20872e-78	22.449	22.449	0
	P33173;Q60575;O35071	P33173;Q60575	Kinesin-like protein KIF1A;Kinesin-like protein KIF1B	Kif1a;Kif1b	8	8	8	6.4	6.4	6.4	191.72	0	155.03	26.5954	31	0.00208655	0.021985	19.827	3.96067	6.55115e-94	24.6059	24.6059	0
	Q9Z1J3	Q9Z1J3	Cysteine desulfurase, mitochondrial	Nfs1	3	3	3	5.2	5.2	5.2	50.569	0.00057176	2.5334	28.2339	12	2.21462e-10	0.0268	25.3132	35.4094	1.45629e-97	25.0949	25.0949	0

### Sheet: HET
Symbol color	Protein IDs	Majority protein IDs	Protein names	Gene names	Peptides	Unique peptides	Razor + unique peptides	Sequence coverage [%]	Unique + razor sequence coverage [%]	Unique sequence coverage [%]	Mol. weight [kDa]	Q-value	Score	Intensity	MS/MS count	Student's T-test p-value LCA5_HET_eGFP_HET	Student's T-test q-value LCA5_HET_eGFP_HET	Student's T-test Difference LCA5_HET_eGFP_HET	Student's T-test Test statistic LCA5_HET_eGFP_HET	LCA5_HET_x/y_eGFP_HET Significance A	LCA5_HET_x/y_eGFP_HET	LCA5_HET	eGFP_HET
Bait	Q80ST9	Q80ST9	Lebercilin	Lca5	35	35	35	50.7	50.7	50.7	80.161	0	323.31	33.4207	403	8.3093e-09	0.0143529	8.77434	22.4125	1.09144e-11	8.96972	30.9208	21.9511
Photoreceptor proteins	Q08288	Q08288	Cell growth-regulating nucleolar protein	Lyar	23	23	23	48.2	48.2	48.2	43.735	0	323.31	29.7238	319	1.65096e-05	0.00787097	2.57934	8.31556	0.0280221	2.40727	26.9127	24.5054
	Q6A078	Q6A078	Centrosomal protein of 290 kDa	Cep290	20	20	20	12.2	12.2	12.2	289.07	0	33.097	26.5681	29	8.29919e-13	0.0172308	23.425	71.3406	3.66176e-67	23.489	23.489	0
Centriolar satellite/	Q3UJV1	Q3UJV1	Coiled-coil domain-containing protein 61	Ccdc61	13	13	13	32.1	32.1	32.1	57.368	0	14.972	27.054	53	3.9226e-15	0.0177143	24.3779	139.395	4.48749e-72	24.3681	24.3681	0
Centrosomal proteins	Q62036	Q62036	Centrosomal protein of 131 kDa	Cep131	61	61	61	58.5	58.5	58.5	120.31	0	323.31	30.506	413	0.00117657	0.00852174	22.5131	4.37862	1.80439e-92	27.726	27.726	0
	Q6NZK5	Q6NZK5	Uncharacterized protein KIAA1328	Kiaa1328	18	18	18	36.1	36.1	36.1	69.792	0	41.192	27.7062	71	8.44263e-16	0.016	24.8905	168.911	1.60635e-74	24.7945	24.7945	0
	Q80SY4	Q80SY4	E3 ubiquitin-protein ligase MIB1	Mib1	16	16	16	25.6	25.6	25.6	110.09	0	216.69	27.5378	73	2.55461e-14	0.016	24.6148	110.276	1.00735e-72	24.4819	24.4819	0
	Q8VC66	Q8VC66	Afadin- and alpha-actinin-binding protein	Ssx2ip	13	13	13	25.4	25.4	25.4	70.955	0	52.613	27.4934	47	1.05296e-15	0.0176	24.6385	164.31	1.42794e-73	24.63	24.63	0
	Q91YK0	Q91YK0	Leucine-rich repeat-containing protein 49	Lrrc49	5	5	5	10.6	10.6	10.6	78.875	0	4.987	25.6919	12	3.31101e-17	0.01	23.3573	253.223	7.38129e-67	23.4334	23.4334	0
	Q99MS8	Q99MS8	Tubulin polyglutamylase complex subunit 1	Tpgs1	12	12	12	60.1	60.1	60.1	32.625	0	277.05	26.8486	54	1.98995e-19	0.008	24.1816	479.912	9.18112e-71	24.1366	24.1366	0
	Q9CZH8	Q9CZH8	Coiled-coil domain-containing protein 77	Ccdc77	7	7	7	22.5	22.5	22.5	57.568	0	15.753	25.9211	31	0.00199703	0.0227385	18.4703	3.99201	1.55245e-64	23.0051	23.0051	0
	Q9R0L6	Q9R0L6	Pericentriolar material 1 protein	Pcm1	99	99	99	47.2	47.2	47.2	228.84	0	323.31	32.6761	1072	3.15862e-05	0.00632558	6.43839	7.59792	2.67939e-09	7.79294	29.8857	22.0928
Ribonucleoproteins	A0A1B0GRQ0	A0A1B0GRQ0			2	2	2	32.3	32.3	32.3	10.272	0	3.4049	25.3464	11	0.0318256	0.162826	13.7113	2.15125	2.82768e-62	22.5807	22.5807	0
	E9Q5C9	E9Q5C9		Nolc1	2	2	2	3.7	3.7	3.7	73.697	0.0011204	2.3229	22.8802	4	0.0311803	0.159846	12.5917	2.1644	3.65874e-52	20.577	20.577	0
	O09167	O09167	60S ribosomal protein L21	Rpl21	11	11	11	58.1	58.1	58.1	18.562	0	52.903	32.0115	259	3.54214e-05	0.00618182	2.46692	7.47643	0.032925	2.3095	29.3102	27.0007
	O55142	O55142	60S ribosomal protein L35a	Rpl35a	16	16	16	67.3	67.3	67.3	12.554	0	16.889	28.6558	124	0.009364	0.0524238	16.4748	2.93936	3.15544e-79	25.5953	25.5953	0
	O88508	O88508	DNA (cytosine-5)-methyltransferase 3A	Dnmt3a	5	5	5	8.5	8.5	8.5	101.67	0	122.28	24.9275	28	0.0347824	0.186304	13.2904	2.09418	1.32252e-59	22.069	22.069	0
	P09405	P09405	Nucleolin	Ncl	55	55	55	54.9	54.9	54.9	76.722	0	323.31	32.4131	783	0.000821718	0.00741284	2.14674	4.65058	0.0355764	2.26155	29.2774	27.0158
	P10922	P10922	Histone H1.0;Histone H1.0, N-terminally processed	H1f0	13	13	13	36.6	36.6	36.6	20.861	0	88.843	29.9875	236	0.000105267	0.00448649	2.65873	6.39374	0.0103649	2.95912	27.5621	24.6029
	P12970	P12970	60S ribosomal protein L7a	Rpl7a	36	36	36	74.1	74.1	74.1	29.976	0	323.31	32.6125	586	2.06433e-05	0.00711111	3.24643	8.06252	0.00546711	3.27736	29.9631	26.6858
	P14148	P14148	60S ribosomal protein L7	Rpl7	41	41	41	73.7	73.7	73.7	31.419	0	174.26	32.6406	697	5.40239e-05	0.00488136	3.34862	7.04178	0.00368771	3.46206	29.8476	26.3856
	P15864;Q07133	P15864	Histone H1.2	Hist1h1c	20	6	20	43.9	43.9	19.8	21.266	0	323.31	33.9889	900	4.0508e-05	0.00579592	2.3814	7.33609	0.0221394	2.54551	31.4771	28.9316
	P17141;Q80W31	P17141	Zinc finger protein 37	Zfp37	16	15	16	37	37	34.5	67.226	0	323.31	27.3242	95	0.000168941	0.00453659	2.51549	5.96076	0.0147718	2.77153	24.9183	22.1468
	P19253	P19253	60S ribosomal protein L13a	Rpl13a	19	19	19	61.6	61.6	61.6	23.464	0	45.379	31.5734	284	2.01232e-05	0.00731429	2.903	8.0911	0.0150929	2.75985	28.9507	26.1908
	P27659	P27659	60S ribosomal protein L3	Rpl3	41	41	41	72.2	72.2	72.2	46.109	0	323.31	32.562	866	1.98565e-05	0.00717647	2.87233	8.10607	0.0073419	3.13368	29.7892	26.6555
	P27661	P27661	Histone H2AX	H2afx	9	2	4	67.8	47.6	11.2	15.142	0	100.09	24.3701	26	0.0316089	0.162033	13.1476	2.15564	1.22337e-60	22.2685	22.2685	0
	P35979	P35979	60S ribosomal protein L12	Rpl12	13	13	13	72.1	72.1	72.1	17.804	0	323.31	30.5952	225	0.000115507	0.00430769	2.38546	6.3071	0.0214308	2.56419	27.7414	25.1772
	P35980	P35980	60S ribosomal protein L18	Rpl18	20	20	20	62.8	62.8	62.8	21.644	0	136.83	32.594	567	7.87287e-05	0.00441791	2.80258	6.67033	0.0127267	2.85152	29.9258	27.0743
	P41105	P41105	60S ribosomal protein L28	Rpl28	18	18	18	67.9	67.9	67.9	15.733	0	323.31	31.494	433	0.000108178	0.00431169	2.14634	6.36819	0.032356	2.3202	28.6574	26.3372
	P43274	P43274	Histone H1.4	Hist1h1e	17	6	6	39.7	16	16	21.977	0	293.52	32.8063	441	4.32053e-05	0.00546154	2.29885	7.2694	0.0201287	2.59993	30.2758	27.6758
	P43275	P43275	Histone H1.1	Hist1h1a	13	9	9	43.7	38.5	38.5	21.785	0	323.31	30.9311	307	0.000106308	0.00442667	2.25712	6.38451	0.0231184	2.52052	28.308	25.7875
	P43276	P43276	Histone H1.5	Hist1h1b	16	13	13	39	27.8	27.8	22.576	0	323.31	31.3675	389	0.000694088	0.00677778	2.19512	4.7814	0.022418	2.53831	28.9617	26.4234
	P43277	P43277	Histone H1.3	Hist1h1d	18	3	4	42.1	14.9	9.5	22.099	0	178.74	30.8738	257	1.5949e-05	0.00813333	2.4558	8.35525	0.0220283	2.54841	28.3294	25.781
	P47911	P47911	60S ribosomal protein L6	Rpl6	27	27	27	57.8	57.8	57.8	33.509	0	323.31	32.5399	530	4.57988e-05	0.00533333	3.4682	7.20949	0.00369786	3.4608	29.8997	26.4389
	P47915	P47915	60S ribosomal protein L29	Rpl29	12	12	12	41.9	41.9	41.9	17.587	0	127.21	31.3884	250	0.000482018	0.00593939	2.19384	5.07081	0.018163	2.65778	28.9451	26.2874
	P47962	P47962	60S ribosomal protein L5	Rpl5	27	27	27	71.7	71.7	71.7	34.4	0	128.83	31.3092	504	0.000864987	0.00763636	2.31319	4.61119	0.0323948	2.31947	28.3064	25.9869
	P47963	P47963	60S ribosomal protein L13	Rpl13	20	20	20	67.8	67.8	67.8	24.305	0	323.31	32.7031	511	8.02641e-06	0.0106087	2.18531	9.17721	0.0354114	2.26445	29.9357	27.6713
	P47964	P47964	60S ribosomal protein L36	Rpl36	8	8	8	40	40	40	12.215	0	11.677	30.249	112	0.000106987	0.00436842	2.88486	6.37855	0.00771689	3.10892	27.3603	24.2514
	P51410	P51410	60S ribosomal protein L9	Rpl9	18	18	18	75.5	75.5	75.5	21.881	0	323.31	30.6744	336	0.000421389	0.00542857	2.75397	5.17998	0.0230233	2.5229	27.9616	25.4387
	P53026	P53026	60S ribosomal protein L10a	Rpl10a	17	17	17	50.2	50.2	50.2	24.916	0	59.744	31.7527	326	0.000104966	0.0045	2.38949	6.39642	0.0144687	2.78275	28.8606	26.0779
	P61358	P61358	60S ribosomal protein L27	Rpl27	12	12	12	56.6	56.6	56.6	15.798	0	49.16	31.2297	190	0.000316274	0.00507527	2.91189	5.41768	0.00570224	3.25714	28.0579	24.8008
	P61514	P61514	60S ribosomal protein L37a	Rpl37a	4	4	4	51.1	51.1	51.1	10.275	0	86.633	29.3341	154	0.00144529	0.0102712	2.07788	4.22638	0.0277517	2.41306	26.6928	24.2797
	P62242	P62242	40S ribosomal protein S8	Rps8	25	25	25	65.9	65.9	65.9	24.205	0	323.31	32.8393	671	2.64656e-05	0.00715789	2.28685	7.78848	0.0290026	2.38664	30.3327	27.946
	P62245	P62245	40S ribosomal protein S15a	Rps15a	14	14	14	73.1	73.1	73.1	14.839	0	53.707	29.9338	224	0.000361906	0.00534737	1.77576	5.30522	0.0439213	2.12761	26.881	24.7534
	P62717	P62717	60S ribosomal protein L18a	Rpl18a	23	23	23	74.4	74.4	74.4	20.732	0	323.31	31.652	514	3.94247e-05	0.00604255	3.32636	7.36428	0.00514358	3.30649	29.1311	25.8246
	P62806	P62806	Histone H4	Hist1h4a	21	21	21	68.9	68.9	68.9	11.367	0	116.86	33.5059	655	0.00287132	0.0288406	1.89329	3.73546	0.0403755	2.18176	29.8587	27.6769
	P62843	P62843	40S ribosomal protein S15	Rps15	8	8	8	67.6	67.6	67.6	17.04	0	38.842	29.7622	202	0.0028888	0.0286906	2.08977	3.73122	0.0143333	2.78783	26.2859	23.498
	P62889	P62889	60S ribosomal protein L30	Rpl30	15	15	15	74.8	74.8	74.8	12.784	0	150.02	29.9664	170	0.0305408	0.157039	12.7862	2.17769	9.95899e-05	4.89001	27.0981	22.2081
	P62900	P62900	60S ribosomal protein L31	Rpl31	11	11	11	56.8	56.8	56.8	14.463	0	19.976	30.7931	151	9.45716e-06	0.00938462	2.02222	8.97498	0.041446	2.16502	28.0862	25.9212
	P62911;P17932	P62911	60S ribosomal protein L32	Rpl32	12	12	12	67.4	67.4	67.4	15.86	0	135.31	31.2485	227	5.65397e-05	0.00472131	2.6595	6.99609	0.015668	2.73945	28.3354	25.5959
	P62918	P62918	60S ribosomal protein L8	Rpl8	24	24	24	67.3	67.3	67.3	28.024	0	323.31	32.6521	582	2.82549e-05	0.0068	2.42074	7.71756	0.0240153	2.49839	30.0775	27.5791
	P83882	P83882	60S ribosomal protein L36a	Rpl36a	10	10	10	57.5	57.5	57.5	12.441	0	16.401	28.9757	140	0.000190969	0.00437209	2.16588	5.85194	0.025745	2.4576	26.7062	24.2486
	P84099	P84099	60S ribosomal protein L19	Rpl19	18	18	18	51.5	51.5	51.5	23.466	0	105.05	31.4718	392	2.74733e-05	0.00697436	2.26096	7.74791	0.0358747	2.25635	28.8014	26.545
	P84228	P84228	Histone H3.2	Hist1h3b	18	2	18	75	75	24.3	15.388	0	135.11	33.0485	526	8.29612e-05	0.00422857	1.99274	6.61985	0.0253524	2.46665	30.5476	28.0809
	P99027	P99027	60S acidic ribosomal protein P2	Rplp2	11	11	11	85.2	85.2	85.2	11.651	0	100.3	30.1224	242	0.000105123	0.00443836	2.4156	6.39502	0.0338174	2.29302	27.3369	25.0438
	Q02526	Q02526	Zinc finger protein 41	Zfp41	4	4	4	28.3	28.3	28.3	22.724	0	3.1901	24.8788	9	0.0287999	0.153864	13.8568	2.21533	2.07813e-61	22.4159	22.4159	0
	Q0VEE6	Q0VEE6	Zinc finger protein 800	Znf800	4	4	4	9.8	9.8	9.8	74.812	0	4.0679	24.7234	17	3.62537e-15	0.0206667	22.8102	140.775	6.55591e-63	22.7006	22.7006	0
	Q3TEA8	Q3TEA8	Heterochromatin protein 1-binding protein 3	Hp1bp3	42	42	42	54.7	54.7	54.7	60.866	0	132.88	31.8666	703	4.73068e-06	0.0122	2.63328	9.85553	0.0158939	2.73162	29.1285	26.3969
	Q3U1G5	Q3U1G5	Interferon-stimulated 20 kDa exonuclease-like 2	Isg20l2	5	5	5	19	19	19	41.019	0	5.4876	24.9135	18	0.0296952	0.156292	13.7736	2.1957	5.86619e-62	22.5205	22.5205	0
	Q3U3C9	Q3U3C9	Genetic suppressor element 1	Gse1	2	2	2	3.8	3.8	3.8	136.23	0	14.568	24.1424	12	0.00197536	0.016256	17.6071	3.99983	2.91652e-59	22.0023	22.0023	0
	Q3US17	Q3US17	Zinc finger protein 48	Znf48	10	10	10	28.8	28.8	28.8	64.599	0	7.5315	26.2805	24	0.0118062	0.0606076	14.9623	2.78852	3.2068e-70	24.04	24.04	0
	Q61937	Q61937	Nucleophosmin	Npm1	19	19	19	59.9	59.9	59.9	32.56	0	323.31	31.7854	501	2.93086e-05	0.00663415	2.26753	7.6781	0.0262883	2.44526	29.0378	26.5925
	Q62513	Q62513	Zinc finger protein 260	Znf260	3	3	3	8.8	8.8	8.8	46.442	0.0011325	2.4233	22.1075	6	3.25697e-14	0.0145455	20.2341	106.976	1.23675e-50	20.2571	20.2571	0
	Q69Z99	Q69Z99	Zinc finger protein 512	Znf512	17	17	17	38.3	38.3	38.3	63.908	0	264.35	26.9614	81	0.0130398	0.0639006	15.1615	2.72418	1.66932e-71	24.2676	24.2676	0
	Q6NXJ0	Q6NXJ0	Protein WWC2	Wwc2	3	3	3	2.6	2.6	2.6	132.62	0.007085	1.4102	28.0732	4	0.0200422	0.104851	16.1433	2.44763	1.23886e-83	26.3231	26.3231	0
	Q6PAQ4	Q6PAQ4	RNA exonuclease 4	Rexo4	5	5	5	14.8	14.8	14.8	47.598	0	3.3228	25.8154	20	0.0126581	0.0629	14.6748	2.74339	1.43675e-67	23.5629	23.5629	0
	Q6ZWV7	Q6ZWV7	60S ribosomal protein L35	Rpl35	6	6	6	37.4	37.4	37.4	14.552	0	96.839	31.007	207	0.000178731	0.00442353	2.04475	5.91057	0.0426328	2.14687	28.4128	26.266
	Q8BG89	Q8BG89	Protein ZNF365	Znf365	3	3	3	8.3	8.3	8.3	46.86	0.00057208	2.5437	23.4995	5	0.0019963	0.0229147	17.0396	3.99228	6.24001e-57	21.5446	21.5446	0
	Q8BGA5	Q8BGA5	KRR1 small subunit processome component homolog	Krr1	3	3	3	14.7	14.7	14.7	43.537	0.001137	2.4611	25.2945	10	3.20988e-13	0.0173333	22.8312	80.3471	3.72474e-64	22.9343	22.9343	0
	Q8BJ90	Q8BJ90	Zinc finger protein 771	Znf771	4	4	4	16.4	16.4	16.4	35.767	0.0047244	1.7289	26.1384	11	0.0170078	0.0774458	14.3769	2.553	2.63829e-69	23.8764	23.8764	0
	Q8BL74	Q8BL74	General transcription factor 3C polypeptide 2	Gtf3c2	5	5	5	10.4	10.4	10.4	100.27	0	6.7744	25.215	11	0.0326309	0.167679	13.5625	2.13521	2.47686e-61	22.4014	22.4014	0
	Q8BP67	Q8BP67	60S ribosomal protein L24	Rpl24	15	15	15	58	58	58	17.779	0	34.536	31.6529	307	1.7644e-05	0.007625	1.82962	8.23964	0.0460386	2.09695	28.83	26.733
	Q8BVY0	Q8BVY0	Ribosomal L1 domain-containing protein 1	Rsl1d1	24	24	24	50.9	50.9	50.9	50.421	0	323.31	29.2148	177	0.0298026	0.156022	12.5825	2.19339	0.000327666	4.4613	26.7589	22.2976
	Q8C7Q4	Q8C7Q4	RNA-binding protein 4	Rbm4	5	2	5	23	23	12.2	40.045	0	110.84	24.4173	15	0.0200191	0.103815	13.3951	2.44837	7.89278e-58	21.7221	21.7221	0
	Q8CG46	Q8CG46	Structural maintenance of chromosomes protein 5	Smc5	2	2	2	2.2	2.2	2.2	128.81	0	3.0546	29.4686	93	1.85596e-12	0.0165714	26.4147	64.5026	1.09747e-83	26.3317	26.3317	0
	Q8CGC6	Q8CGC6	RNA-binding protein 28	Rbm28	6	6	6	8.1	8.1	8.1	84.213	0	5.9063	23.4333	19	0.0199905	0.0995765	12.7326	2.44929	3.46827e-54	20.9929	20.9929	0
	Q8CGP2	Q8CGP2	Histone H2B type 1-P	Hist1h2bp	19	1	19	83.3	83.3	8.7	13.992	0	323.31	34.3503	899	0.000175051	0.00453012	1.72159	5.92908	0.0453673	2.10655	31.6854	29.5789
	Q8K224	Q8K224	N-acetyltransferase 10	Nat10	6	6	6	8.2	8.2	8.2	115.42	0	3.4175	24.4625	7	0.0199865	0.0984852	13.4654	2.44942	3.80415e-61	22.3657	22.3657	0
	Q8K363	Q8K363	ATP-dependent RNA helicase DDX18	Ddx18	8	7	8	14.4	14.4	12.9	74.18	0	19.556	24.6237	25	0.0019839	0.0212188	17.7157	3.99674	1.70055e-59	22.0478	22.0478	0
	Q8R4E6	Q8R4E6	Purine-rich element-binding protein gamma	Purg	8	6	6	28.9	25.7	25.7	39.937	0	12.791	26.9524	43	0.0166764	0.0763394	14.5711	2.56565	1.09261e-69	23.9449	23.9449	0
	Q8VD63	Q8VD63	Testis-specific Y-encoded-like protein 4	Tspyl4	8	8	8	28.3	28.3	28.3	44.811	0	9.7079	25.1865	12	0.0153544	0.0718528	13.84	2.61878	1.80361e-61	22.4276	22.4276	0
	Q91VE6	Q91VE6	MKI67 FHA domain-interacting nucleolar phosphoprotein	Nifk	8	8	8	35.3	35.3	35.3	36.265	0	150	25.9568	41	0.00117279	0.00859649	19.2027	4.38102	3.83888e-69	23.8471	23.8471	0
	Q91YK2	Q91YK2	Ribosomal RNA processing protein 1 homolog B	Rrp1b	21	21	21	40.7	40.7	40.7	80.581	0	323.31	28.2853	110	0.034027	0.182053	11.7846	2.10829	0.00835861	3.06889	25.2371	22.1682
	Q91ZS8	Q91ZS8	Double-stranded RNA-specific editase 1	Adarb1	4	4	4	12.5	12.5	12.5	78	0	6.7994	23.7865	6	0.00197603	0.0166984	17.804	3.99959	3.9379e-60	22.1707	22.1707	0
	Q920B9	Q920B9	FACT complex subunit SPT16	Supt16h	6	6	6	8.4	8.4	8.4	119.82	0	6.2621	24.1125	13	0.0166152	0.0764878	13.4336	2.56801	1.70869e-59	22.0474	22.0474	0
	Q99PL5	Q99PL5	Ribosome-binding protein 1	Rrbp1	7	7	7	5.7	5.7	5.7	172.88	0	83.625	24.7713	36	0.00130344	0.00944828	18.1616	4.30252	2.38536e-61	22.4045	22.4045	0
	Q9CPR4	Q9CPR4	60S ribosomal protein L17	Rpl17	17	17	17	63	63	63	21.423	0	84.303	31.5791	347	5.48125e-05	0.0048	2.22764	7.02721	0.0315986	2.33469	28.6837	26.349
	Q9CR57	Q9CR57	60S ribosomal protein L14	Rpl14	15	15	15	52.5	52.5	52.5	23.564	0	110.74	32.2199	338	4.22016e-05	0.00556863	2.6655	7.29367	0.0158195	2.73418	29.71	26.9758
	Q9CXS4	Q9CXS4	Centromere protein V	Cenpv	7	7	7	38.9	38.9	38.9	27.541	0	128.65	27.422	79	1.04349e-14	0.0175	24.9885	123.342	1.21568e-74	24.8154	24.8154	0
	Q9CYH6	Q9CYH6	Ribosome biogenesis regulatory protein homolog	Rrs1	5	5	5	14.5	14.5	14.5	41.551	0	3.6392	24.7941	19	0.00197951	0.0184882	18.6107	3.99832	1.84031e-65	23.1768	23.1768	0
	Q9CZM2	Q9CZM2	60S ribosomal protein L15	Rpl15	21	21	21	57.8	57.8	57.8	24.146	0	157.31	31.2795	351	3.91932e-05	0.00631111	3.13655	7.37041	0.00544768	3.27907	28.5761	25.2971
	Q9D1R9	Q9D1R9	60S ribosomal protein L34	Rpl34	9	9	9	28.2	28.2	28.2	13.293	0	11.863	30.2733	152	1.42147e-05	0.00903704	2.70927	8.48863	0.0109322	2.93147	27.6162	24.6847
	Q9D8E6	Q9D8E6	60S ribosomal protein L4	Rpl4	44	44	44	65.6	65.6	65.6	47.153	0	323.31	32.9287	825	0.000141291	0.00445	2.96587	6.12189	0.0144021	2.78525	30.1747	27.3895
	Q9D903	Q9D903	Probable rRNA-processing protein EBP2	Ebna1bp2	5	5	5	22.2	22.2	22.2	34.702	0	7.3098	26.8306	32	0.0123353	0.0621635	15.2045	2.76011	1.76007e-72	24.4395	24.4395	0
	Q9D937	Q9D937	Uncharacterized protein C11orf98 homolog		3	3	3	32.5	32.5	32.5	14.098	0	8.1991	26.2073	16	0.00168105	0.0121322	18.6867	4.11613	1.50349e-65	23.193	23.193	0
	Q9DB85	Q9DB85	Ribosomal RNA-processing protein 8	Rrp8	4	4	4	12	12	12	51.066	0	20.727	23.9351	18	0.0200123	0.103744	13.1795	2.44859	1.38026e-57	21.6743	21.6743	0
	Q9DCA5	Q9DCA5	Ribosome biogenesis protein BRX1 homolog	Brix1	4	4	4	19.3	19.3	19.3	41.241	0	6.7532	26.2246	29	4.32472e-17	0.008	23.7158	244.908	4.75719e-68	23.65	23.65	0
	Q9ERU3	Q9ERU3	Zinc finger protein 22	Znf22	14	14	14	46.8	46.8	46.8	27.294	0	48.049	28.0293	132	6.45493e-05	0.00477419	2.65243	6.86435	0.0195617	2.6161	25.7189	23.1028
	Q9JJ80	Q9JJ80	Ribosome production factor 2 homolog	Rpf2	11	11	11	45.4	45.4	45.4	35.363	0	13.442	26.0695	49	2.32518e-14	0.0168889	23.1772	111.581	8.20086e-66	23.2415	23.2415	0
	Q9WTU0	Q9WTU0	Lysine-specific demethylase PHF2	Phf2	6	5	6	8.5	8.5	7.2	120.81	0	22.421	27.2558	32	0.0176251	0.0798084	14.6774	2.5301	1.12128e-70	24.1212	24.1212	0
	Q9WTX2	Q9WTX2	Interferon-inducible double-stranded RNA-dependent protein kinase activator A	Prkra	15	15	15	58.1	58.1	58.1	34.371	0	123.45	28.5873	136	0.0414036	0.214769	11.4761	1.98188	0.0148209	2.76973	25.6505	22.8808
Miscellaneous	A2AX52	A2AX52	Collagen alpha-4(VI) chain	Col6a4	3	3	3	1.9	1.9	1.9	250.8	0.0052056	1.6617	23.9144	3	0.00202326	0.0234242	17.5399	3.98268	2.58003e-60	22.2061	22.2061	0
	P15331	P15331	Peripherin	Prph	26	19	19	54.3	47.6	47.6	54.267	0	221.99	24.8757	97	3.53383e-12	0.0162667	22.5563	59.5048	2.57118e-63	22.7771	22.7771	0
	P31001	P31001	Desmin	Des	19	12	12	40.9	32	32	53.497	0	323.31	27.445	112	0.0112932	0.0600258	15.7887	2.81733	2.93728e-76	25.0931	25.0931	0
	P33173;Q60575;O35071	P33173;Q60575	Kinesin-like protein KIF1A;Kinesin-like protein KIF1B	Kif1a;Kif1b	8	8	8	6.4	6.4	6.4	191.72	0	155.03	26.9311	31	0.00201257	0.0233893	20.2883	3.98647	3.50572e-74	24.7359	24.7359	0
	Q5ND34	Q5ND34	WD repeat-containing protein 81	Wdr81	3	3	3	1.9	1.9	1.9	211.94	0.0056094	1.5032	26.2595	6	0.0320025	0.163157	14.4946	2.14769	2.11472e-69	23.8936	23.8936	0
	Q60696	Q60696	Melanocyte protein PMEL;M-alpha;M-beta	Pmel	5	5	5	5.8	5.8	5.8	65.979	0	4.7121	25.147	20	0.0352542	0.190021	13.5686	2.08551	8.20951e-63	22.6822	22.6822	0
	Q8C079	Q8C079	Striatin-interacting protein 1	Strip1	3	3	3	4.1	4.1	4.1	95.584	0.0056037	1.4992	24.8466	9	0.0199924	0.0998596	14.0777	2.44923	1.80131e-65	23.1785	23.1785	0
	Q8C0D4	Q8C0D4	Rho GTPase-activating protein 12	Arhgap12	5	5	5	7.8	7.8	7.8	95.351	0	3.9066	26.9194	11	0.0327592	0.168106	14.7496	2.13269	1.27214e-72	24.4642	24.4642	0
	Q9Z1J3	Q9Z1J3	Cysteine desulfurase, mitochondrial	Nfs1	3	3	3	5.2	5.2	5.2	50.569	0.00057176	2.5334	28.1715	12	1.41738e-10	0.01525	24.2414	37.4521	2.2052e-70	24.0689	24.0689	0
