## Supplementary material for "Probing the sub-cellular mechanisms of LCA5-Leber Congenital Amaurosis and associated gene therapy with expansion microscopy": Supplemental_Table_2.xlsx

### Sheet: Feuil1
	Antibodies
	Name	Provider	Reference	Dilution
	LCA5	homemade	SN2135; Ref 7	1/250
	RHODOPSIN	ThermoFisher	MA5-11741	1/1000
	CEP290	Proteintech	22490-1-AP	1/250
	POC5	Bethyl	A303-341A	1/250
	RP1	homemade	Ref 31	1/250
	β-TUBULIN		AA344 - scFv-S11B	1/250
	α-TUBULIN		AA345 - scFv-F2C	1/250
	α-TUBULIN	abcam	ab18251	1/500
	IFT81	Proteintech	11744-1-AP	1/250
	IFT88	Proteintech	13967-1-AP	1/250
	PCM1	Santa cruz	sc-67204	1/250
