## Supplementary material for "Probing the sub-cellular mechanisms of LCA5-Leber Congenital Amaurosis and associated gene therapy with expansion microscopy": Supplemental_Table_3.xlsx

### Sheet: Feuil1
		Expansion Factor				Figure 2G	Mann-Whitney test				Figure 3C	Mann-Whitney test				Figure 4E	Mann-Whitney test				Figure 5F	Mann-Whitney test				Figure 6D	Mann-Whitney test				Supplemental Figure 3B	Mann-Whitney test
		Mean	SD	N*			Mean	SD	N			Mean	SD	N			Mean	SD	N			Mean	SD	N			Mean	SD	N			Mean	SD	N
		4.39084	0.616124	100		LCA5 P10	1268	226.9	3		P10 -500 HET	257.8	35.7	3		LCA5 HET P14	1557	139.7	3		P18 -500 HOM	264.9	43.31	3		ONL P18 HET	74.76	8.328	3		POC5 HET P10	851.8	193.5	3
		*A total of 100 photoreceptor mother centrioles, divided over both genotypes, all timepoints, and all three replicates				LCA5 P14	1557	139.7	3		P10 0 HET	278.3	31.43	3		LCA5 HET P18	1621	138.4	3		P18 0 HOM	284.7	57.83	3		ONL P18 HOM	43.32	9.579	3		POC5 HET P14	1192	149.3	3
						LCA5 P18	1621	138.4	3		P10 500 HET	361.5	64.24	3		LCA5 HET P22	1723	151.8	3		P18 500 HOM	353.6	126.9	3		ONL P18 HOM + therapy	46.8	11.56	3		POC5 HET P18	1369	154.2	3
						LCA5 P22	1723	151.8	3		P10 -500 HOM	279.4	30.87	3		LCA5 HET P28	1824	198.4	3		P18 -500 HOM + therapy	252	45.72	3		ONL P22 HET	83.73	11.54	3		POC5 HET P22	1268	170.3	3
						LCA5 P28	1824	198.4	3		P10 0 HOM	296.1	35.8	3		IFT81 HOM P14	1607	160.1	3		P18 0 HOM + therapy	268.3	46.03	3		ONL P22 HOM	28.05	5.191	3		POC5 HET P28	1552	172.3	3
						RP1 P10	1915	307.6	3		P10 500 HOM	428.6	107.2	3		IFT81 HOM P18	1692	177.1	3		P18 500 HOM + therapy	337.3	60.6	3		ONL P22 HOM + therapy	42.1	15.13	3		CEP290 HET P10	1046	205.1	3
						RP1 P14	1770	303.7	3		P14 -500 HET	279.5	35.01	3		IFT81 HOM P22	1743	224.9	3							ONL P28 HET	76.43	14.14	3		CEP290 HET P14	1330	180.2	3
						RP1 P18	2036	221.5	3		P14 0 HET	295.7	46.96	3		IFT81 HOM P28	1879	237.9	3		Figure 5F	F-TEST to compare HET and HOM (p-values)				ONL P28 HOM	11.1	4.861	3		CEP290 HET P18	1403	161.5	3
						RP1 P22	2016	164.8	3		P14 500 HET	348.9	46.5	3								-500	0	500		ONL P28 HOM + therapy	21.68	8.564	3		CEP290 HET P22	1335	142.3	3
						RP1 P28	2095	177.8	3		P14 -500 HOM	243.7	22.53	3		Figure 4F	Mann-Whitney test				P18	0.7835	0.2028	<0,0001 (****)							CEP290 HET P28	1420	155.1	3
						RHODOPSIN P10	1597	268.1	3		P14 0 HOM	259.2	25	3			Mean	SD	N							Figure 6E	Mann-Whitney test
						RHODOPSIN P14	1836	222.8	3		P14 500 HOM	355.3	99.31	3		IFT81 HET P10	1.494	0.3054	3		Figure 5G	Mann-Whitney test					Mean	SD	N		Supplemental Figure 4C	Mann-Whitney test
						RHODOPSIN P18	1900	327.5	3		P18 -500 HET	275.2	46.65	3		IFT81 HET P14	1.596	0.3851	3			Mean	SD	N		ONL P18 HET	0.2596	0.1116	3			Mean	SD	N
						RHODOPSIN P22	1805	174.2	3		P18 0 HET	277.9	34.33	3		IFT81 HET P18	1.871	0.6753	3		CEP290 HET P18	1403	161.5	3		ONL P18 HOM	0.7104	0.2146	3		ONL P10 HET	86.17	10.74	3
						RHODOPSIN P28	1849	223	3		P18 500 HET	336.7	67.32	3		IFT81 HET P22	2.537	0.7938	3		CEP290 HET P22	1335	142.3	3		ONL P18 HOM + therapy	0.4296	0.04987	3		ONL P10 HOM	80.66	10.57	3
											P18 -500 HOM	264.9	43.31	3		IFT81 HET P28	2.488	0.8272	3		CEP290 HET P28	1420	155.1	3		ONL P22 HET	0.3095	0.09869	3		ONL P14 HET	79.32	9.114	3
											P18 0 HOM	284.7	57.83	3		IFT81 HOM P10	1.608	0.3719	3		CEP290 HOM P18	1950	358.9	3		ONL P22 HOM	0.6287	0.158	3		ONL P14 HOM	60.55	8.847	3
											P18 500 HOM	353.6	126.9	3		IFT81 HOM P14	1.301	0.2168	3		CEP290 HOM P22	1982	315.2	3		ONL P22 HOM + therapy	0.6196	0.2976	3		ONL P18 HET	74.76	8.328	3
											P22 -500 HET	225.6	19.74	3		IFT81 HOM P18	1.332	0.2455	3		CEP290 HOM P28	1909	356.8	3		ONL P28 HET	0.3537	0.07424	3		ONL P18 HOM	43.32	9.579	3
											P22 0 HET	233.4	30.69	3		IFT81 HOM P22	1.726	0.4086	3		CEP290 HOM + therapy P18	1678	307.5	3		ONL P28 HOM	1.333	0.3782	3		ONL P22 HET	83.73	11.54	3
											P22 500 HET	259.8	56.51	3		IFT81 HOM P28	1.107	0.09415	3		CEP290 HOM + therapy P22	1782	339.9	3		ONL P28 HOM + therapy	0.7729	0.3865	3		ONL P22 HOM	28.05	5.191	3
											P22 -500 HOM	259.3	27.42	3							CEP290 HOM + therapy P28	1668	415.2	3							ONL P28 HET	76.43	14.14	3
											P22 0 HOM	281.1	27.07	3		Figure 4G	Mann-Whitney test									Figure 6F	Mann-Whitney test				ONL P28 HOM	11.1	4.861	3
											P22 500 HOM	333	49.05	3			Mean	SD	N		Figure 5H	Mann-Whitney test					Mean	SD	N
																IFT81 HET P14	1.502	0.3085	3			Mean	SD	N		IFT81 P18 HET	1.871	0.6753	3		Supplemental Figure 4D	Mann-Whitney test
											Figure 3C	F-TEST to compare HET and HOM (p-values)				IFT81 HET P18	1.752	0.5951	3		POC5 HET P18	1369	154.2	3		IFT81 P22 HET	2.537	0.7938	3			Mean	SD	N
												-500	0	500		IFT81 HET P22	1.942	0.6336	3		POC5 HET P22	1268	170.3	3		IFT81 P28 HET	2.488	0.8272	3		ONL P10 HET	0.3989	0.1684	3
											P10	0.5418	0.5775	0,0323 (*)		IFT81 HET P28	1.943	0.6008	3		POC5 HET P28	1552	172.3	3		IFT81 P18 HOM	1.332	0.2455	3		ONL P10 HOM	0.7171	0.1933	3
											P14	0,0245 (*)	0,0015 (**)	0,0002 (***)		IFT81 HOM P14	1.313	0.3248	3		POC5 HOM P18	1635	311.1	3		IFT81 P22 HOM	1.726	0.4086	3		ONL P14 HET	0.2524	0.04705	3
											P18	0.7098	0,0137 (*)	0,003 (**)		IFT81 HOM P18	1.329	0.293	3		POC5 HOM P22	1936	439	3		IFT81 P28 HOM	1.107	0.09415	3		ONL P14 HOM	0.6263	0.1956	3
											P22	0.2068	0.6136	0.5706		IFT81 HOM P22	1.309	0.2787	3		POC5 HOM P28	1591	442.5	3		IFT81 P18 HOM + therapy	1.541	0.3923	3		ONL P18 HET	0.2596	0.1116	3
																IFT81 HOM P28	1	0.1868	3		POC5 HOM + therapy P18	1449	273.1	3		IFT81 P22 HOM + therapy	1.532	0.543	3		ONL P18 HOM	0.7104	0.2146	3
																					POC5 HOM + therapy P22	1696	245.3	3		IFT81 P28 HOM + therapy	1.717	0.4962	3		ONL P22 HET	0.3095	0.09869	3
											Figure 3G	Mann-Whitney test									POC5 HOM + therapy P28	1552	371.8	3							ONL P22 HOM	0.6287	0.158	3
												Mean	SD	N												Figure 6G	Mann-Whitney test				ONL P28 HET	0.3537	0.07424	3
											CEP290 HET P10	1046	205.1	3							Figure 5I	Mann-Whitney test					Mean	SD	N		ONL P28 HOM	1.333	0.3782	3
											CEP290 HET P14	1330	180.2	3								Mean	SD	N		IFT81 P18 HET	1.752	0.5951	3
											CEP290 HET P18	1403	161.5	3							RP1 P18 HET	1.35	0.2024	3		IFT81 P22 HET	1.942	0.6336	3
											CEP290 HET P22	1335	142.3	3							RP1 P18 HOM	1.158	0.2058	3		IFT81 P28 HET	1.943	0.6008	3
											CEP290 HET P28	1420	155.1	3							RP1 P18 HOM + therapy	1.152	0.1359	3		IFT81 P18 HOM	1.329	0.293	3
											CEP290 HOM P10	1112	213.6	3							RP1 P22 HET	1.767	0.528	3		IFT81 P22 HOM	1.309	0.2787	3
											CEP290 HOM P14	1571	229.8	3							RP1 P22 HOM	1.088	0.2176	3		IFT81 P28 HOM	1	0.1868	3
											CEP290 HOM P18	1950	358.9	3							RP1 P22 HOM + therapy	1.277	0.2637	3		IFT81 P18 HOM + therapy	1.425	0.3733	3
											CEP290 HOM P22	1982	315.2	3							RP1 P28 HET	1.321	0.1559	3		IFT81 P22 HOM + therapy	1.146	0.3434	3
											CEP290 HOM P28	1909	356.8	3							RP1 P28 HOM	1.057	0.1082	3		IFT81 P28 HOM + therapy	1.261	0.4831	3
																					RP1 P28 HOM + therapy	1.648	1.294	3
											Figure 3H	Mann-Whitney test
												Mean	SD	N
											POC5 HET P10	851.8	193.5	3
											POC5 HET P14	1192	149.3	3
											POC5 HET P18	1369	154.2	3
											POC5 HET P22	1268	170.3	3
											POC5 HET P28	1552	172.3	3
											POC5 HOM P10	991.4	211.8	3
											POC5 HOM P14	1491	205.6	3
											POC5 HOM P18	1635	311.1	3
											POC5 HOM P22	1936	439	3
											POC5 HOM P28	1591	442.5	3
											Figure 3I	Mann-Whitney test
												Mean	SD	N
											RP1 P10 HET	1.323	0.2151	3
											RP1 P10 HOM	1.329	0.1721	3
											RP1 P14 HET	1.288	0.1842	3
											RP1 P14 HOM	1.157	0.1229	3
											RP1 P18 HET	1.35	0.2024	3
											RP1 P18 HOM	1.158	0.2058	3
											RP1 P22 HET	1.767	0.528	3
											RP2 P22 HOM	1.088	0.2176	3
											RP1 P28 HET	1.321	0.1559	3
											RP1 P28 HOM	1.057	0.1082	3
